# Targeted Airborne eDNA Detection of Pest Wallabies: Effects of Sampler Type and Distance

**DOI:** 10.1101/2025.10.26.684691

**Authors:** Gracie C Kroos, Kristen Fernandes, Philip John Seddon, Travis Ashcroft, Neil Gemmell

## Abstract

Bennett’s wallabies *Notamacropus rufogriseus*, introduced to New Zealand from Australia in the late 1800s, strongly exemplify the detection challenges posed by invasive terrestrial species that are rare, cryptic, and highly mobile. Across their invasive range, *N. rufogriseus* occupy large landscapes at low densities, making their surveillance challenging. Recent research has demonstrated that airborne environmental DNA (eDNA) can rapidly identify terrestrial vertebrate diversity in an area. Leveraging these findings, we investigate the utility of airborne eDNA for the targeted monitoring of *N. rufogriseus*, using a novel, probe-based quantitative PCR assay. The effects of filtration material, collection method (active versus passive), distance from the source, and environmental conditions were examined for their effects on airborne detection probability, using a captive population of wallabies in a controlled park setting. A total of 110 airborne samples were collected, 55 with active (battery-powered fan) samplers and 55 passive (non-powered) samplers, across six distinct experimental periods at distances of 0, 10, 100, and 1000 metres from the closest known source of wallaby DNA. Filters designed to capture coarse particles (>10 µm) significantly improved detection rates and DNA recovery for actively collected samples, compared to filters targeting finer particles (1–10 µm). Active samplers significantly outperformed passive samplers in overall detection rates, particularly at shorter ranges from the target. Distance from the source had a significant negative effect on detection probability. Detection rates declined sharply beyond 10 metres but remained possible up to 1 kilometre from the source for both collection methods. These findings demonstrate that airborne eDNA can detect terrestrial vertebrate species at ecologically relevant distances, supporting its potential for landscape-scale surveillance. Notably, these results underscore the importance of optimising sampler design when applying airborne eDNA for targeted species monitoring.
