## Supplementary table S3 for "Targeted Airborne eDNA Detection of Pest Wallabies: Effects of Sampler Type and Distance"

### Sheet: primer_specificity_37F_142R
Target	Accession number	Superkingdom	Phylum	Class	Order	Family	Genus	Species	Forward primer region: TCTAACTCAACAGCCTCGATCCT	Forward mismatch #	Forward mismatch sequence	Reverse primer region: AGAGGGAGATTCCTTGTGTGACT	Reverse mismatch #	Reverse mismatch sequence	Probe region: GGCCTAGCCCCTTTCCACTTTTGAG	Probe mismatch #	Probe mismatch sequence
Target	KY996499	Eukaryota	Chordata	Mammalia	Diprotodontia	Macropodidae	Notamacropus	Notamacropus_rufogriseus	TCTAACTCAACAGCCTCGATCCT	0	-----------------------	AGAGGGAGATTCCTTGTGTGACT	0	-----------------------	GGCCTAGCCCCTTTCCACTTTTGAG	0	-------------------------
Nontarget	MW114663	Eukaryota	Chordata	Mammalia	Eulipotyphla	Soricidae	Episoriculus	Episoriculus_leucops	ACTAACCCAACAGCATCCATCCT	4	A-----C-------A--C-----	CTAGGGGGACTCCTTGTGTGACT	4	CT----G--C-------------	GGACTATCCCCATTCCACTTTTGAG	3	--A---T----A-------------
Nontarget	MH717106	Eukaryota	Chordata	Mammalia	Diprotodontia	Macropodidae	Macropus	Macropus_fuliginosus	TCCAACCCAACAGCCTCAATCCT	3	--C---C----------A-----	AAAGTGAGATTCCTTGTGTAACT	3	-A--T--------------A---	GGCCTAGCCCCCTTCCATTTTTGAG	2	-----------C-----T-------
Nontarget	KY996509	Eukaryota	Chordata	Mammalia	Diprotodontia	Macropodidae	Petrogale	Petrogale_xanthopus	TCTAACTCAACAGCTTCAACCTT	4	--------------T--A-C-T-	AGAGTGTGACTCCTTGTGTGACT	3	----T-T--C-------------	GGCCTAGCCCCATTCCACTTTTGAG	1	-----------A-------------
Nontarget	KY996507	Eukaryota	Chordata	Mammalia	Diprotodontia	Macropodidae	Notamacropus	Notamacropus_agilis	TCCAATTCAACAGCCTCAATCCT	3	--C--T-----------A-----	AGAGTGAAATTCCTTGTGTTACT	3	----T--A-----------T---	GGCCTAGCCCCTTTCCACTTTTGAG	0	-------------------------
Nontarget	KY996505	Eukaryota	Chordata	Mammalia	Diprotodontia	Macropodidae	Osphranter	Osphranter_bernardus	TCCAATTCAACAGCCTCAATCCT	3	--C--T-----------A-----	AGAGTGAGATTCCTTGCGTGACT	2	----T-----------C------	GGTCTAGCCCCATTCCATTTTTGAG	3	--T--------A-----T-------
Nontarget	KY996502	Eukaryota	Chordata	Mammalia	Diprotodontia	Macropodidae	Macropus	Macropus_giganteus	TCCAATCCAACAGCCTCAATCCT	4	--C--TC----------A-----	AGAGTGAAATTCCTTGTGTAACT	3	----T--A-----------A---	GGCCTAGCCCCCTTCCATTTTTGAG	2	-----------C-----T-------
Nontarget	KY996500	Eukaryota	Chordata	Mammalia	Diprotodontia	Macropodidae	Wallabia	Wallabia_bicolor	TCTGATTCAACAGCCTCAATCTT	4	---G-T-----------A---T-	AGAGTGAAATTCCTTGTGTAACT	3	----T--A-----------A---	GGTCTAGCCCCATTCCACTTTTGAG	2	--T--------A-------------
Nontarget	FJ207538	Eukaryota	Chordata	Mammalia	Artiodactyla	Bovidae	Rupicapra	Rupicapra_pyrenaica	TTTAACCCAACAGCCTCAATACT	4	-T----C----------A--A--	ATAGGGGGATACCTTGTGTTACT	4	-T----G---A--------T---	GGAATAGCTCCATTCCACTTCTGAG	5	--AA----T--A--------C----
Nontarget	FJ207523	Eukaryota	Chordata	Mammalia	Artiodactyla	Bovidae	Arabitragus	Arabitragus_jayakari	TTTAACCCAACAGCCTCCATACT	4	-T----C----------C--A--	ATAGGGGGATGCCTTGTGTTACT	4	-T----G---G--------T---	GGAATAGCCCCATTCCACTTCTGAG	4	--AA-------A--------C----
Nontarget	DQ191826	Eukaryota	Chordata	Mammalia	Artiodactyla	Bovidae	Pantholops	Pantholops_hodgsonii	TTTAACTCAACAGCCTCCATACT	3	-T---------------C--A--	ATAGGGGGATGCCTTGTGTTACT	4	-T----G---G--------T---	GGAATAGCCCCATTCCACTTCTGAG	4	--AA-------A--------C----
Nontarget	NC_062362	Eukaryota	Chordata	Mammalia	Artiodactyla	Bovidae	Hippotragus	Hippotragus_niger	TTTAACCCAACAGCCTCCATACT	4	-T----C----------C--A--	GCAGGGAGATGCCTTGTGTTACT	4	GC--------G--------T---	GGAATAGCTCCTTTCCACTTCTGAG	4	--AA----T-----------C----
Nontarget	NC_062360	Eukaryota	Chordata	Mammalia	Artiodactyla	Bovidae	Hippotragus	Hippotragus_niger	TTTAACCCAACAGCCTCCATACT	4	-T----C----------C--A--	GCAGGGAGATGCCTTGTGTTACT	4	GC--------G--------T---	GGAATAGCTCCTTTCCACTTCTGAG	4	--AA----T-----------C----
Nontarget	JN632678	Eukaryota	Chordata	Mammalia	Artiodactyla	Bovidae	Oryx	Oryx_gazella	TTTAACTCAACTGCCTCTATACT	4	-T---------T-----T--A--	ATAGGGAAATGCCTTGTGTTACT	4	-T-----A--G--------T---	GGAATAGCCCCCTTTCACTTCTGAG	5	--AA-------C--T-----C----
Nontarget	JN632648	Eukaryota	Chordata	Mammalia	Artiodactyla	Bovidae	Hippotragus	Hippotragus_niger	TTTAACCCAACAGCCTCCATACT	4	-T----C----------C--A--	GCAGGGAGATGCCTTGTGTTACT	4	GC--------G--------T---	GGAATAGCTCCTTTCCACTTCTGAG	4	--AA----T-----------C----
Nontarget	JN632641	Eukaryota	Chordata	Mammalia	Artiodactyla	Bovidae	Gazella	Gazella_leptoceros	TTTAACCCAACAGCCTCCATACT	4	-T----C----------C--A--	ATAGGGGGATGCCTTGTGTTACT	4	-T----G---G--------T---	GGAATAGCTCCATTTCACTTCTGAG	6	--AA----T--A--T-----C----
Nontarget	JN632596	Eukaryota	Chordata	Mammalia	Artiodactyla	Bovidae	Antidorcas	Antidorcas_marsupialis	TTTAACTCAACAGCCTCTATACT	3	-T---------------T--A--	ATAGGGGGATGCCTTGTGTCACT	4	-T----G---G--------C---	GGAATAGCCCCATTCCACTTCTGAG	4	--AA-------A--------C----
Nontarget	KM998968	Eukaryota	Chordata	Mammalia	Artiodactyla	Bovidae	Capra	Capra_hircus	TTTAACCCAACAGCCTCCATACT	4	-T----C----------C--A--	ATAGGGGGATGCCTTGTGTTACT	4	-T----G---G--------T---	GGAATAGCTCCATTCCATTTCTGAG	6	--AA----T--A-----T--C----
Nontarget	KJ184175	Eukaryota	Chordata	Mammalia	Artiodactyla	Bovidae	Rupicapra	Rupicapra_rupicapra	TTTAACCCAACAGCCTCAATACT	4	-T----C----------A--A--	ATAGGGGGATACCTTGTGTTACT	4	-T----G---A--------T---	GGAATGGCTCCATTCCACTTCTGAG	6	--AA-G--T--A--------C----
Nontarget	KJ184173	Eukaryota	Chordata	Mammalia	Artiodactyla	Bovidae	Rupicapra	Rupicapra_pyrenaica	TTTAACCCAACAGCCTCAATACT	4	-T----C----------A--A--	ATAGGGGGATACCTTGTGTTACT	4	-T----G---A--------T---	GGAATGGCTCCATTCCACTTCTGAG	6	--AA-G--T--A--------C----
Nontarget	KF955546	Eukaryota	Chordata	Mammalia	Artiodactyla	Bovidae	Damaliscus	Damaliscus_lunatus	TTTAACCCAACAGCCTCCATACT	4	-T----C----------C--A--	ATAGGGAGATGCCTTGTGTTACT	3	-T--------G--------T---	GGAATAGCCCCGTTCCACTTCTGAG	4	--AA-------G--------C----
Nontarget	KF955545	Eukaryota	Chordata	Mammalia	Artiodactyla	Bovidae	Beatragus	Beatragus_hunteri	TTTAACCCAACAGCCTCCATACT	4	-T----C----------C--A--	ATAGGGAGATACCTTGTGTTACT	3	-T--------A--------T---	GGAATAGCCCCATTTCACTTCTGAG	5	--AA-------A--T-----C----
Nontarget	KJ184174	Eukaryota	Chordata	Mammalia	Artiodactyla	Bovidae	Rupicapra	Rupicapra_pyrenaica	TTTAACCCAACAGCCTCAATACT	4	-T----C----------A--A--	ATAGGGGGATACCTTGTGTTACT	4	-T----G---A--------T---	GGAATAGCTCCATTCCACTTCTGAG	5	--AA----T--A--------C----
Nontarget	NC_056333	Eukaryota	Chordata	Mammalia	Eulipotyphla	Soricidae	Episoriculus	Episoriculus_leucops	ACTAACCCAACAGCATCCATCCT	4	A-----C-------A--C-----	CTAGGGGGACTCCTTGTGTGACT	4	CT----G--C-------------	GGACTATCCCCATTCCACTTTTGAG	3	--A---T----A-------------
Nontarget	NC_039717	Eukaryota	Chordata	Mammalia	Diprotodontia	Macropodidae	Macropus	Macropus_fuliginosus	TCCAACCCAACAGCCTCAATCCT	3	--C---C----------A-----	AAAGTGAGATTCCTTGTGTAACT	3	-A--T--------------A---	GGCCTAGCCCCCTTCCATTTTTGAG	2	-----------C-----T-------
Nontarget	NC_023543	Eukaryota	Chordata	Mammalia	Artiodactyla	Bovidae	Damaliscus	Damaliscus_lunatus	TTTAACCCAACAGCCTCCATACT	4	-T----C----------C--A--	ATAGGGAGATGCCTTGTGTTACT	3	-T--------G--------T---	GGAATAGCCCCGTTCCACTTCTGAG	4	--AA-------G--------C----
Nontarget	NC_023542	Eukaryota	Chordata	Mammalia	Artiodactyla	Bovidae	Beatragus	Beatragus_hunteri	TTTAACCCAACAGCCTCCATACT	4	-T----C----------C--A--	ATAGGGAGATACCTTGTGTTACT	3	-T--------A--------T---	GGAATAGCCCCATTTCACTTCTGAG	5	--AA-------A--T-----C----
Nontarget	NC_020789	Eukaryota	Chordata	Mammalia	Artiodactyla	Bovidae	Rupicapra	Rupicapra_pyrenaica	TTTAACCCAACAGCCTCAATACT	4	-T----C----------A--A--	ATAGGGGGATACCTTGTGTTACT	4	-T----G---A--------T---	GGAATAGCTCCATTCCACTTCTGAG	5	--AA----T--A--------C----
Nontarget	NC_020678	Eukaryota	Chordata	Mammalia	Artiodactyla	Bovidae	Antidorcas	Antidorcas_marsupialis	TTTAACTCAACAGCCTCTATACT	3	-T---------------T--A--	ATAGGGGGATGCCTTGTGTCACT	4	-T----G---G--------C---	GGAATAGCCCCATTCCACTTCTGAG	4	--AA-------A--------C----
Nontarget	NC_020713	Eukaryota	Chordata	Mammalia	Artiodactyla	Bovidae	Hippotragus	Hippotragus_niger	TTTAACCCAACAGCCTCCATACT	4	-T----C----------C--A--	GCAGGGAGATGCCTTGTGTTACT	4	GC--------G--------T---	GGAATAGCTCCTTTCCACTTCTGAG	4	--AA----T-----------C----
Nontarget	NC_020708	Eukaryota	Chordata	Mammalia	Artiodactyla	Bovidae	Gazella	Gazella_leptoceros	TTTAACCCAACAGCCTCCATACT	4	-T----C----------C--A--	ATAGGGGGATGCCTTGTGTTACT	4	-T----G---G--------T---	GGAATAGCTCCATTTCACTTCTGAG	6	--AA----T--A--T-----C----
Nontarget	NC_020621	Eukaryota	Chordata	Mammalia	Artiodactyla	Bovidae	Arabitragus	Arabitragus_jayakari	TTTAACCCAACAGCCTCCATACT	4	-T----C----------C--A--	ATAGGGGGATGCCTTGTGTTACT	4	-T----G---G--------T---	GGAATAGCCCCATTCCACTTCTGAG	4	--AA-------A--------C----
Nontarget	NC_007441	Eukaryota	Chordata	Mammalia	Artiodactyla	Bovidae	Pantholops	Pantholops_hodgsonii	TTTAACTCAACAGCCTCCATACT	3	-T---------------C--A--	ATAGGGGGATGCCTTGTGTTACT	4	-T----G---G--------T---	GGAATAGCCCCATTCCACTTCTGAG	4	--AA-------A--------C----
Nontarget	MW713525	Eukaryota	Chordata	Mammalia	Artiodactyla	Bovidae	Rupicapra	Rupicapra_pyrenaica	TTTAACCCAACAGCCTCAATACT	4	-T----C----------A--A--	ATAGGGGGATACCTTGTGTTACT	4	-T----G---A--------T---	GGAATAGCTCCATTCCACTTCTGAG	5	--AA----T--A--------C----
Nontarget	OM617440	Eukaryota	Chordata	Mammalia	Artiodactyla	Bovidae	Hippotragus	Hippotragus_niger	TTTAACCCAACAGCCTCCATACT	4	-T----C----------C--A--	GCAGGGAGATGCCTTGTGTTACT	4	GC--------G--------T---	GGAATAGCTCCTTTCCACTTCTGAG	4	--AA----T-----------C----
Nontarget	OM617439	Eukaryota	Chordata	Mammalia	Artiodactyla	Bovidae	Hippotragus	Hippotragus_niger	TTTAACCCAACAGCCTCCATACT	4	-T----C----------C--A--	GCAGGGAGATGCCTTGTGTTACT	4	GC--------G--------T---	GGAATAGCTCCTTTCCACTTCTGAG	4	--AA----T-----------C----
Nontarget	OM617438	Eukaryota	Chordata	Mammalia	Artiodactyla	Bovidae	Hippotragus	Hippotragus_niger	TTTAACCCAACAGCCTCCATACT	4	-T----C----------C--A--	GCAGGGAGATGCCTTGTGTTACT	4	GC--------G--------T---	GGAATAGCTCCTTTCCACTTCTGAG	4	--AA----T-----------C----
Nontarget	OM617437	Eukaryota	Chordata	Mammalia	Artiodactyla	Bovidae	Hippotragus	Hippotragus_niger	TTTAACCCAACAGCCTCCATACT	4	-T----C----------C--A--	GCAGGGAGATGCCTTGTGTTACT	4	GC--------G--------T---	GGAATAGCTCCTTTCCACTTCTGAG	4	--AA----T-----------C----
Nontarget	OM617436	Eukaryota	Chordata	Mammalia	Artiodactyla	Bovidae	Hippotragus	Hippotragus_niger	TTTAACCCAACAGCCTCCATACT	4	-T----C----------C--A--	GCAGGGAGATGCCTTGTGTTACT	4	GC--------G--------T---	GGAATAGCTCCTTTCCACTTCTGAG	4	--AA----T-----------C----
Nontarget	OM617435	Eukaryota	Chordata	Mammalia	Artiodactyla	Bovidae	Hippotragus	Hippotragus_niger	TTTAACCCAACAGCCTCCATACT	4	-T----C----------C--A--	GCAGGGAGATGCCTTGTGTTACT	4	GC--------G--------T---	GGAATAGCTCCTTTCCACTTCTGAG	4	--AA----T-----------C----
Nontarget	OM617434	Eukaryota	Chordata	Mammalia	Artiodactyla	Bovidae	Hippotragus	Hippotragus_niger	TTTAACCCAACAGCCTCCATACT	4	-T----C----------C--A--	GCAGGGAGATGCCTTGTGTTACT	4	GC--------G--------T---	GGAATAGCTCCTTTCCACTTCTGAG	4	--AA----T-----------C----
Nontarget	OM617433	Eukaryota	Chordata	Mammalia	Artiodactyla	Bovidae	Hippotragus	Hippotragus_niger	TTTAACCCAACAGCCTCCATACT	4	-T----C----------C--A--	GCAGGGAGATGCCTTGTGTTACT	4	GC--------G--------T---	GGAATAGCTCCTTTCCACTTCTGAG	4	--AA----T-----------C----
Nontarget	OM617432	Eukaryota	Chordata	Mammalia	Artiodactyla	Bovidae	Hippotragus	Hippotragus_niger	TTTAACCCAACAGCCTCCATACT	4	-T----C----------C--A--	GCAGGGAGATGCCTTGTGTTACT	4	GC--------G--------T---	GGAATAGCTCCTTTCCACTTCTGAG	4	--AA----T-----------C----
Nontarget	OM617431	Eukaryota	Chordata	Mammalia	Artiodactyla	Bovidae	Hippotragus	Hippotragus_niger	TTTAACCCAACAGCCTCCATACT	4	-T----C----------C--A--	GCAGGGAGATGCCTTGTGTTACT	4	GC--------G--------T---	GGAATAGCTCCTTTCCACTTCTGAG	4	--AA----T-----------C----
Nontarget	OM617430	Eukaryota	Chordata	Mammalia	Artiodactyla	Bovidae	Hippotragus	Hippotragus_niger	TTTAACCCAACAGCCTCCATACT	4	-T----C----------C--A--	GCAGGGAGATGCCTTGTGTTACT	4	GC--------G--------T---	GGAATAGCTCCTTTCCACTTCTGAG	4	--AA----T-----------C----
Nontarget	OM617429	Eukaryota	Chordata	Mammalia	Artiodactyla	Bovidae	Hippotragus	Hippotragus_niger	TTTAACCCAACAGCCTCCATACT	4	-T----C----------C--A--	GCAGGGAGATGCCTTGTGTTACT	4	GC--------G--------T---	GGAATAGCTCCTTTCCACTTCTGAG	4	--AA----T-----------C----
Nontarget	OM617428	Eukaryota	Chordata	Mammalia	Artiodactyla	Bovidae	Hippotragus	Hippotragus_niger	TTTAACCCAACAGCCTCCATACT	4	-T----C----------C--A--	GCAGGGAGATGCCTTGTGTTACT	4	GC--------G--------T---	GGAATAGCTCCTTTCCACTTCTGAG	4	--AA----T-----------C----
Nontarget	OM617427	Eukaryota	Chordata	Mammalia	Artiodactyla	Bovidae	Hippotragus	Hippotragus_niger	TTTAACCCAACAGCCTCCATACT	4	-T----C----------C--A--	GCAGGGAGATGCCTTGTGTTACT	4	GC--------G--------T---	GGAATAGCTCCTTTCCACTTCTGAG	4	--AA----T-----------C----
Nontarget	OM617426	Eukaryota	Chordata	Mammalia	Artiodactyla	Bovidae	Hippotragus	Hippotragus_niger	TTTAACCCAACAGCCTCCATACT	4	-T----C----------C--A--	GCAGGGAGATGCCTTGTGTTACT	4	GC--------G--------T---	GGAATAGCTCCTTTCCACTTCTGAG	4	--AA----T-----------C----
Nontarget	OM617425	Eukaryota	Chordata	Mammalia	Artiodactyla	Bovidae	Hippotragus	Hippotragus_niger	TTTAACCCAACAGCCTCCATACT	4	-T----C----------C--A--	GCAGGGAGATGCCTTGTGTTACT	4	GC--------G--------T---	GGAATAGCTCCTTTCCACTTCTGAG	4	--AA----T-----------C----
Nontarget	OM617424	Eukaryota	Chordata	Mammalia	Artiodactyla	Bovidae	Hippotragus	Hippotragus_niger	TTTAACCCAACAGCCTCCATACT	4	-T----C----------C--A--	GCAGGGAGATGCCTTGTGTTACT	4	GC--------G--------T---	GGAATAGCTCCTTTCCACTTCTGAG	4	--AA----T-----------C----
Nontarget	OM617423	Eukaryota	Chordata	Mammalia	Artiodactyla	Bovidae	Hippotragus	Hippotragus_niger	TTTAACCCAACAGCCTCCATACT	4	-T----C----------C--A--	GCAGGGAGATGCCTTGTGTTACT	4	GC--------G--------T---	GGAATAGCTCCTTTCCACTTCTGAG	4	--AA----T-----------C----
Nontarget	OM617422	Eukaryota	Chordata	Mammalia	Artiodactyla	Bovidae	Hippotragus	Hippotragus_niger	TTTAACCCAACAGCCTCCATACT	4	-T----C----------C--A--	GCAGGGAGATGCCTTGTGTTACT	4	GC--------G--------T---	GGAATAGCTCCTTTCCACTTCTGAG	4	--AA----T-----------C----
Nontarget	OM617421	Eukaryota	Chordata	Mammalia	Artiodactyla	Bovidae	Hippotragus	Hippotragus_niger	TTTAACCCAACAGCCTCCATACT	4	-T----C----------C--A--	GCAGGGAGATGCCTTGTGTTACT	4	GC--------G--------T---	GGAATAGCTCCTTTCCACTTCTGAG	4	--AA----T-----------C----
Nontarget	OM617420	Eukaryota	Chordata	Mammalia	Artiodactyla	Bovidae	Hippotragus	Hippotragus_niger	TTTAACCCAACAGCCTCCATACT	4	-T----C----------C--A--	GCAGGGAGATGCCTTGTGTTACT	4	GC--------G--------T---	GGAATAGCTCCTTTCCACTTCTGAG	4	--AA----T-----------C----
Nontarget	OM617419	Eukaryota	Chordata	Mammalia	Artiodactyla	Bovidae	Hippotragus	Hippotragus_niger	TTTAACCCAACAGCCTCCATACT	4	-T----C----------C--A--	GCAGGGAGATGCCTTGTGTTACT	4	GC--------G--------T---	GGAATAGCTCCTTTCCACTTCTGAG	4	--AA----T-----------C----
Nontarget	OM617418	Eukaryota	Chordata	Mammalia	Artiodactyla	Bovidae	Hippotragus	Hippotragus_niger	TTTAACCCAACAGCCTCCATACT	4	-T----C----------C--A--	GCAGGGAGATGCCTTGTGTTACT	4	GC--------G--------T---	GGAATAGCTCCTTTCCACTTCTGAG	4	--AA----T-----------C----
Nontarget	OM617417	Eukaryota	Chordata	Mammalia	Artiodactyla	Bovidae	Hippotragus	Hippotragus_niger	TTTAACCCAACAGCCTCCATACT	4	-T----C----------C--A--	GCAGGGAGATGCCTTGTGTTACT	4	GC--------G--------T---	GGAATAGCTCCTTTCCACTTCTGAG	4	--AA----T-----------C----
Nontarget	OM617416	Eukaryota	Chordata	Mammalia	Artiodactyla	Bovidae	Hippotragus	Hippotragus_niger	TTTAACCCAACAGCCTCCATACT	4	-T----C----------C--A--	GCAGGGAGATGCCTTGTGTTACT	4	GC--------G--------T---	GGAATAGCTCCTTTCCACTTCTGAG	4	--AA----T-----------C----
Nontarget	OM617415	Eukaryota	Chordata	Mammalia	Artiodactyla	Bovidae	Hippotragus	Hippotragus_niger	TTTAACCCAACAGCCTCCATACT	4	-T----C----------C--A--	GCAGGGAGATGCCTTGTGTTACT	4	GC--------G--------T---	GGAATAGCTCCTTTCCACTTCTGAG	4	--AA----T-----------C----
Nontarget	OM617414	Eukaryota	Chordata	Mammalia	Artiodactyla	Bovidae	Hippotragus	Hippotragus_niger	TTTAACCCAACAGCCTCCATACT	4	-T----C----------C--A--	GCAGGGAGATGCCTTGTGTTACT	4	GC--------G--------T---	GGAATAGCTCCTTTCCACTTCTGAG	4	--AA----T-----------C----
Nontarget	OM617413	Eukaryota	Chordata	Mammalia	Artiodactyla	Bovidae	Hippotragus	Hippotragus_niger	TTTAACCCAACAGCCTCCATACT	4	-T----C----------C--A--	GCAGGGAGATGCCTTGTGTTACT	4	GC--------G--------T---	GGAATAGCTCCTTTCCACTTCTGAG	4	--AA----T-----------C----
Nontarget	OM617412	Eukaryota	Chordata	Mammalia	Artiodactyla	Bovidae	Hippotragus	Hippotragus_niger	TTTAACCCAACAGCCTCCATACT	4	-T----C----------C--A--	GCAGGGAGATGCCTTGTGTTACT	4	GC--------G--------T---	GGAATAGCTCCTTTCCACTTCTGAG	4	--AA----T-----------C----
Nontarget	OM617411	Eukaryota	Chordata	Mammalia	Artiodactyla	Bovidae	Hippotragus	Hippotragus_niger	TTTAACCCAACAGCCTCCATACT	4	-T----C----------C--A--	GCAGGGAGATGCCTTGTGTTACT	4	GC--------G--------T---	GGAATAGCTCCTTTCCACTTCTGAG	4	--AA----T-----------C----
Nontarget	OM617410	Eukaryota	Chordata	Mammalia	Artiodactyla	Bovidae	Hippotragus	Hippotragus_niger	TTTAACCCAACAGCCTCCATACT	4	-T----C----------C--A--	GCAGGGAGATGCCTTGTGTTACT	4	GC--------G--------T---	GGAATAGCTCCTTTCCACTTCTGAG	4	--AA----T-----------C----
Nontarget	OM617409	Eukaryota	Chordata	Mammalia	Artiodactyla	Bovidae	Hippotragus	Hippotragus_niger	TTTAACCCAACAGCCTCCATACT	4	-T----C----------C--A--	GCAGGGAGATGCCTTGTGTTACT	4	GC--------G--------T---	GGAATAGCTCCTTTCCACTTCTGAG	4	--AA----T-----------C----
Nontarget	OM617408	Eukaryota	Chordata	Mammalia	Artiodactyla	Bovidae	Hippotragus	Hippotragus_niger	TTTAACCCAACAGCCTCCATACT	4	-T----C----------C--A--	GCAGGGAGATGCCTTGTGTTACT	4	GC--------G--------T---	GGAATAGCTCCTTTCCACTTCTGAG	4	--AA----T-----------C----
Nontarget	OM617407	Eukaryota	Chordata	Mammalia	Artiodactyla	Bovidae	Hippotragus	Hippotragus_niger	TTTAACCCAACAGCCTCCATACT	4	-T----C----------C--A--	GCAGGGAGATGCCTTGTGTTACT	4	GC--------G--------T---	GGAATAGCTCCTTTCCACTTCTGAG	4	--AA----T-----------C----
Nontarget	OM617406	Eukaryota	Chordata	Mammalia	Artiodactyla	Bovidae	Hippotragus	Hippotragus_niger	TTTAACCCAACAGCCTCCATACT	4	-T----C----------C--A--	GCAGGGAGATGCCTTGTGTTACT	4	GC--------G--------T---	GGAATAGCTCCTTTCCACTTCTGAG	4	--AA----T-----------C----
Nontarget	OM617405	Eukaryota	Chordata	Mammalia	Artiodactyla	Bovidae	Hippotragus	Hippotragus_niger	TTTAACCCAACAGCCTCCATACT	4	-T----C----------C--A--	GCAGGGAGATGCCTTGTGTTACT	4	GC--------G--------T---	GGAATAGCTCCTTTCCACTTCTGAG	4	--AA----T-----------C----
Nontarget	OM617404	Eukaryota	Chordata	Mammalia	Artiodactyla	Bovidae	Hippotragus	Hippotragus_niger	TTTAACCCAACAGCCTCCATACT	4	-T----C----------C--A--	GCAGGGAGATGCCTTGTGTTACT	4	GC--------G--------T---	GGAATAGCTCCTTTCCACTTCTGAG	4	--AA----T-----------C----
Nontarget	OM617403	Eukaryota	Chordata	Mammalia	Artiodactyla	Bovidae	Hippotragus	Hippotragus_niger	TTTAACCCAACAGCCTCCATACT	4	-T----C----------C--A--	GCAGGGAGATGCCTTGTGTTACT	4	GC--------G--------T---	GGAATAGCTCCTTTCCACTTCTGAG	4	--AA----T-----------C----
Nontarget	OM617402	Eukaryota	Chordata	Mammalia	Artiodactyla	Bovidae	Hippotragus	Hippotragus_niger	TTTAACCCAACAGCCTCCATACT	4	-T----C----------C--A--	GCAGGGAGATGCCTTGTGTTACT	4	GC--------G--------T---	GGAATAGCTCCTTTCCACTTCTGAG	4	--AA----T-----------C----
Nontarget	OM617401	Eukaryota	Chordata	Mammalia	Artiodactyla	Bovidae	Hippotragus	Hippotragus_niger	TTTAACCCAACAGCCTCCATACT	4	-T----C----------C--A--	GCAGGGAGATGCCTTGTGTTACT	4	GC--------G--------T---	GGAATAGCTCCTTTCCACTTCTGAG	4	--AA----T-----------C----
Nontarget	OM617400	Eukaryota	Chordata	Mammalia	Artiodactyla	Bovidae	Hippotragus	Hippotragus_niger	TTTAACCCAACAGCCTCCATACT	4	-T----C----------C--A--	GCAGGGAGATGCCTTGTGTTACT	4	GC--------G--------T---	GGAATAGCTCCTTTCCACTTCTGAG	4	--AA----T-----------C----
Nontarget	OM617398	Eukaryota	Chordata	Mammalia	Artiodactyla	Bovidae	Hippotragus	Hippotragus_niger	TTTAACCCAACAGCCTCCATACT	4	-T----C----------C--A--	GCAGGGAGATGCCTTGTGTTACT	4	GC--------G--------T---	GGAATAGCTCCTTTCCACTTCTGAG	4	--AA----T-----------C----
Nontarget	OM617397	Eukaryota	Chordata	Mammalia	Artiodactyla	Bovidae	Hippotragus	Hippotragus_niger	TTTAACCCAACAGCCTCCATACT	4	-T----C----------C--A--	GCAGGGAGATGCCTTGTGTTACT	4	GC--------G--------T---	GGAATAGCTCCTTTCCACTTCTGAG	4	--AA----T-----------C----
Nontarget	OM617396	Eukaryota	Chordata	Mammalia	Artiodactyla	Bovidae	Hippotragus	Hippotragus_niger	TTTAACCCAACAGCCTCCATACT	4	-T----C----------C--A--	GCAGGGAGATGCCTTGTGTTACT	4	GC--------G--------T---	GGAATAGCTCCTTTCCACTTCTGAG	4	--AA----T-----------C----
Nontarget	OM617395	Eukaryota	Chordata	Mammalia	Artiodactyla	Bovidae	Hippotragus	Hippotragus_niger	TTTAACCCAACAGCCTCCATACT	4	-T----C----------C--A--	GCAGGGAGATGCCTTGTGTTACT	4	GC--------G--------T---	GGAATAGCTCCTTTCCACTTCTGAG	4	--AA----T-----------C----
Nontarget	OM617394	Eukaryota	Chordata	Mammalia	Artiodactyla	Bovidae	Hippotragus	Hippotragus_niger	TTTAACCCAACAGCCTCCATACT	4	-T----C----------C--A--	GCAGGGAGATGCCTTGTGTTACT	4	GC--------G--------T---	GGAATAGCTCCTTTCCACTTCTGAG	4	--AA----T-----------C----
Nontarget	OM617393	Eukaryota	Chordata	Mammalia	Artiodactyla	Bovidae	Hippotragus	Hippotragus_niger	TTTAACCCAACAGCCTCCATACT	4	-T----C----------C--A--	GCAGGGAGATGCCTTGTGTTACT	4	GC--------G--------T---	GGAATAGCTCCTTTCCACTTCTGAG	4	--AA----T-----------C----
Nontarget	OM617392	Eukaryota	Chordata	Mammalia	Artiodactyla	Bovidae	Hippotragus	Hippotragus_niger	TTTAACCCAACAGCCTCCATACT	4	-T----C----------C--A--	GCAGGGAGATGCCTTGTGTTACT	4	GC--------G--------T---	GGAATAGCTCCTTTCCACTTCTGAG	4	--AA----T-----------C----
Nontarget	OM617391	Eukaryota	Chordata	Mammalia	Artiodactyla	Bovidae	Hippotragus	Hippotragus_niger	TTTAACCCAACAGCCTCCATACT	4	-T----C----------C--A--	GCAGGGAGATGCCTTGTGTTACT	4	GC--------G--------T---	GGAATAGCTCCTTTCCACTTCTGAG	4	--AA----T-----------C----
Nontarget	MN971587	Eukaryota	Chordata	Mammalia	Artiodactyla	Bovidae	Arabitragus	Arabitragus_jayakari	TTTAACCCAACAGCCTCCATACT	4	-T----C----------C--A--	ATAGGGGGATGCCTTGTGTTACT	4	-T----G---G--------T---	GGAATAGCCCCATTCCACTTCTGAG	4	--AA-------A--------C----
Nontarget	MW929770	Eukaryota	Chordata	Mammalia	Diprotodontia	Macropodidae	Macropus	Macropus_cf._giganteus_TL-2021	TCCAATCCAACAGCCTCAATCCT	4	--C--TC----------A-----	ATAGTGAAATTCCTTGTGTAACT	4	-T--T--A-----------A---	GGCCTAGCCCCCTTCCATTTTTGAG	2	-----------C-----T-------
Nontarget	MW929769	Eukaryota	Chordata	Mammalia	Diprotodontia	Macropodidae	Macropus	Macropus_cf._giganteus_TL-2021	TCCAATCCAACAGCCTCAATCCT	4	--C--TC----------A-----	ATAGTGAAATTCCTTGTGTAACT	4	-T--T--A-----------A---	GGCCTAGCCCCCTTCCATTTTTGAG	2	-----------C-----T-------
Nontarget	MW929768	Eukaryota	Chordata	Mammalia	Diprotodontia	Macropodidae	Macropus	Macropus_cf._giganteus_TL-2021	TCCAACCCAACAGCCTCAATCCT	3	--C---C----------A-----	AGAGTGAAATTCCTTGTGTAACT	3	----T--A-----------A---	GGCCTAGCCCCCTTCCATTTTTGAG	2	-----------C-----T-------
Nontarget	MW929767	Eukaryota	Chordata	Mammalia	Diprotodontia	Macropodidae	Macropus	Macropus_cf._giganteus_TL-2021	TCCAATCCAACAGCCTCAATCCT	4	--C--TC----------A-----	ATAGTGAAATTCCTTGTGTAACT	4	-T--T--A-----------A---	GGCCTAGCCCCCTTCCATTTTTGAG	2	-----------C-----T-------
Nontarget	MW929766	Eukaryota	Chordata	Mammalia	Diprotodontia	Macropodidae	Macropus	Macropus_cf._giganteus_TL-2021	TCCAATCCAACAGCCTCAATCCT	4	--C--TC----------A-----	ATAGTGAAATTCCTTGTGTAACT	4	-T--T--A-----------A---	GGCCTAGCCCCCTTCCATTTTTGAG	2	-----------C-----T-------
Nontarget	MW929765	Eukaryota	Chordata	Mammalia	Diprotodontia	Macropodidae	Macropus	Macropus_cf._giganteus_TL-2021	TCCAATCCAACAGCCTCAATCCT	4	--C--TC----------A-----	ATAGTGAAATTCCTTGTGTAACT	4	-T--T--A-----------A---	GGCCTAGCCCCCTTCCATTTTTGAG	2	-----------C-----T-------
Nontarget	MW929764	Eukaryota	Chordata	Mammalia	Diprotodontia	Macropodidae	Macropus	Macropus_cf._giganteus_TL-2021	TCCAACCCAACAGCCTCAATCCT	3	--C---C----------A-----	AGAGTGAAATTCCTTGTGTAACT	3	----T--A-----------A---	GGCCTAGCCCCCTTCCATTTTTGAG	2	-----------C-----T-------
Nontarget	MW929763	Eukaryota	Chordata	Mammalia	Diprotodontia	Macropodidae	Macropus	Macropus_cf._giganteus_TL-2021	TCCAATCCAACAGCCTCAATCCT	4	--C--TC----------A-----	ATAGTGAAATTCCTTGTGTAACT	4	-T--T--A-----------A---	GGCCTAGCCCCCTTCCATTTTTGAG	2	-----------C-----T-------
Nontarget	MW929762	Eukaryota	Chordata	Mammalia	Diprotodontia	Macropodidae	Macropus	Macropus_cf._giganteus_TL-2021	TCCAACCCAACAGCCTCAATCCT	3	--C---C----------A-----	AGAGTGAAATTCCTTGTGTAACT	3	----T--A-----------A---	GGCCTAGCCCCCTTCCATTTTTGAG	2	-----------C-----T-------
Nontarget	MW929761	Eukaryota	Chordata	Mammalia	Diprotodontia	Macropodidae	Macropus	Macropus_cf._giganteus_TL-2021	TCCAATCCAACAGCCTCAATCCT	4	--C--TC----------A-----	ATAGTGAAATTCCTTGTGTAACT	4	-T--T--A-----------A---	GGCCTAGCCCCCTTCCATTTTTGAG	2	-----------C-----T-------
Nontarget	MZ488453	Eukaryota	Chordata	Mammalia	Artiodactyla	Bovidae	Hippotragus	Hippotragus_niger	TTTAACCCAACAGCCTCCATACT	4	-T----C----------C--A--	GCAGGGAGATGCCTTGTGTTACT	4	GC--------G--------T---	GGAATAGCTCCTTTCCACTTCTGAG	4	--AA----T-----------C----
Nontarget	MZ488452	Eukaryota	Chordata	Mammalia	Artiodactyla	Bovidae	Hippotragus	Hippotragus_niger	TTTAACCCAACAGCCTCCATACT	4	-T----C----------C--A--	GCAGGGAGATGCCTTGTGTTACT	4	GC--------G--------T---	GGAATAGCTCCTTTCCACTTCTGAG	4	--AA----T-----------C----
Nontarget	MZ488451	Eukaryota	Chordata	Mammalia	Artiodactyla	Bovidae	Hippotragus	Hippotragus_niger	TTTAACCCAACAGCCTCCATACT	4	-T----C----------C--A--	GCAGGGAGATGCCTTGTGTTACT	4	GC--------G--------T---	GGAATAGCTCCTTTCCACTTCTGAG	4	--AA----T-----------C----
Nontarget	MZ488450	Eukaryota	Chordata	Mammalia	Artiodactyla	Bovidae	Hippotragus	Hippotragus_niger	TTTAACCCAACAGCCTCCATACT	4	-T----C----------C--A--	GCAGGGAGATGCCTTGTGTTACT	4	GC--------G--------T---	GGAATAGCTCCTTTCCACTTCTGAG	4	--AA----T-----------C----
Nontarget	MZ488449	Eukaryota	Chordata	Mammalia	Artiodactyla	Bovidae	Hippotragus	Hippotragus_niger	TTTAACCCAACAGCCTCCATACT	4	-T----C----------C--A--	GCAGGGAGATGCCTTGTGTTACT	4	GC--------G--------T---	GGAATAGCTCCTTTCCACTTCTGAG	4	--AA----T-----------C----
Nontarget	MZ488448	Eukaryota	Chordata	Mammalia	Artiodactyla	Bovidae	Hippotragus	Hippotragus_niger	TTTAACCCAACAGCCTCCATACT	4	-T----C----------C--A--	GCAGGGAGATGCCTTGTGTTACT	4	GC--------G--------T---	GGAATAGCTCCTTTCCACTTCTGAG	4	--AA----T-----------C----
